# ST3Gal1 synthesis of Siglec ligands mediates anti-tumour immunity in prostate cancer

**DOI:** 10.1101/2023.04.03.535346

**Authors:** Rebecca Garnham, Daniel Geh, Ryan Nelson, Erik Ramon-Gill, Laura Wilson, Edward N Schmidt, Laura Walker, Beth Adamson, Adriana Buskin, Anastasia Hepburn, Kirsty Hodgson, Hannah Kendall, Fiona M Frame, Norman Maitland, Kelly Coffey, Craig N Robson, David J Elliott, Rakesh Heer, Matthew Macauley, Jennifer Munkley, Luke Gaughan, Jack Leslie, Emma Scott

## Abstract

Immune checkpoint blockade trials have yet to produce a robust anti-cancer response in prostate cancer patients as a monotherapy due to the immunosuppressed prostate cancer tumour immune microenvironment. ST3Gal1 and other sialyltransferases are implicated in cancer and immune suppression by synthesizing sialoglycans, which act as ligands for Siglec receptors. These checkpoints are important for the immune response. However, it’s unclear how the synthesis of Siglec ligands is regulated, and little is known about the role of sialoglycan-Siglec-axis in prostate cancer’s evasion of anti-tumour immunity. We report that ST3Gal1 levels negatively correlate with androgen signalling in prostate tumours. Utilising syngeneic mouse models, we demonstrate that ST3Gal1 plays an important role in modulating tumour immune evasion. Using mouse models, patient samples and *in vitro* models we show that ST3Gal1 synthesises sialoglycans with the capacity to engage the Siglec-7 and Siglec-9 immunoreceptors preventing immune clearance of cancer cells. For the first time we provide evidence of the expression of Siglec-7/9 ligands and their respective immunoreceptors in prostate tumours. Importantly, we show that these interactions can be modulated by enzalutamide and may maintain immune suppression in enzalutamide treated tumours. We conclude that the activity of ST3Gal1 is critical to prostate cancer anti-tumour immunity and provide rationale for the use of glyco-immune checkpoint targeting therapies in advanced prostate cancer.
