## Supplemental Tables for "ST3Gal1 synthesis of Siglec ligands mediates anti-tumour immunity in prostate cancer"

### Sheet: Antibodies 
	Target	Supplier	Cat. Number	Dilution for IHC
	AMACR	Proteintech	15918-1-AP
	CD14	Proteintech	60253-1-Ig
	CD163	Invitrogen	MA511458
	GAPDH	Proteintech	60004-1-Ig
	Siglec-7	Proteintech	13939-1-AP
	Siglec-9	Proteintech	13377-1-AP	1 in 200
	ST3Gal1	Invitrogen	PA5-21721	1 in 500

### Sheet: Lectins
	Lectin	Supplier	Cat. numbers
	MAL-II	Vector Laboratories	B-1265-1

### Sheet: Primer sequences
	Target	Species	Forward	Reverse
	ST3GAL1	human	GACACCCACACCCCTGTATTC	CTGAAAATGGTACCAACACGGC
	GAPDH	human	AACAGCGACACCCATCCTC	AGCACAGCCTGGATAGCAAC
	ACTIN	human	CATCGAGCACGGCATCGTCA	TAGCACAGCCTGGATAGCAAC
	SIGLEC-E	mouse	TCCACAGAGCAGTGCAACTT	TGTAGGATCTTACTGCCAGGAG
	GAPDH	mouse	GGCTGTATTCCCCTCCATCG	CCAGTGGTAACAATGCCATGT
	ACTIN	mouse	GCACAGTCAAGGAAGAGAAT	GCCTTCTCCATGGTGGTGAA
